# Whole genome CRISPR knockout screen reveals ID3 as a key regulator of myeloma cell survival via TCF3 and c-MYC

**DOI:** 10.1101/2025.09.09.675036

**Authors:** Clara Andersson-Rusch, Md Abu Hanif, Ingrid Quist-Løkken, Pål Sætrom, Miłosz Roliński, Johanna Fredrikke Nordstrand Møen, Naiara Campos Roman, Kristine Misund, Vidar Beisvåg, Per Arne Aas, Barbara van Loon, Toril Holien

## Abstract

Bone morphogenetic proteins (BMP) induce apoptosis in myeloma cells and the mechanism behind this could point to new therapeutic targets. Here, we did a whole genome CRISPR/Cas9 knockout screen using the INA-6 myeloma cell line. Apoptosis was induced with BMP9 and the relative amounts of sgRNAs in treated versus control cells were determined with next-generation sequencing. We identified key positive control genes and a substantial number of novel genes that could be involved in BMP-induced apoptosis. One of the overrepresented genes was the known BMP target gene *ID3*. We found that ID3 was potently induced by BMP9 treatment and that depletion of ID3 protected cells from c-MYC downregulation and apoptosis. ID3 is known to heterodimerize with basic helix-loop-helix (bHLH) TCF transcription factors. In the screen, *TCF3*, *TCF4*, and *TCF12* were among genes that potentially protected cells from apoptosis. Knockdown of *TCF3*, and to some extent *TCF12*, led to lower basal c-MYC levels and lower cell viability, and this was more pronounced after BMP9-treatment. Our results suggest that ID3 plays an important role in regulating the survival of myeloma cells, at least in part by forming heterodimers with TCF3 and thus preventing expression of the c-MYC oncogene.
