## Supplemental Table 3 for "Whole genome CRISPR knockout screen reveals ID3 as a key regulator of myeloma cell survival via TCF3 and c-MYC"

### Sheet: gRNAs_unique_RPM-Coef_BvsC_D7-C
“Gene” gives the gene symbol for the gRNA target gene; “T.test” is the p-value from a Student’s t-test comparing the moderated log2 FC values from the gRNAs targeting the gene with those of the non-targeting control gRNAs (control); “Avg.logFC” is the gRNA’s average moderated log2 FC; “T.test.BH” is the Benjamini-Hochberg adjusted p-values from the Student’s t-test
Gene	T,test	Avg,logFC	T,test,BH
ACVR1	2.92796e-84	0.783202	6.41546e-80
SMAD4	4.09431e-66	0.687379	4.48552e-62
SMAD1	2.44991e-35	0.382689	1.78933e-31
ACVR2B	5.74605e-21	0.317736	3.14754e-17
PCM1	1.08049e-15	0.235084	4.73492e-12
FOXO1	8.26787e-12	0.218721	3.01929e-08
SMAD5	1.59315e-10	0.185339	4.98677e-07
ZNF296	3.6449e-10	0.181426	9.98291e-07
CNOT2	1.84331e-09	-0.185334	4.03889e-06
PTMA	1.75239e-09	0.214383	4.03889e-06
hsa-mir-6869	7.56214e-09	-0.249636	1.50631e-05
PRRC2A	8.37053e-09	0.165547	1.52839e-05
ACVR2A	1.21789e-08	0.163682	2.05271e-05
MIB1	1.36e-07	-0.16301	0.00021285
GJB6	3.45475e-07	0.144473	0.000504647
RPL28	3.76916e-07	0.143814	0.000516163
SMARCD2	5.27279e-07	-0.155976	0.000679601
ID3	2.88992e-06	0.13513	0.00351784
LATS2	3.29108e-06	0.13221	0.0037953
NBPF4	4.70361e-06	0.129003	0.00490766
NBPF6	4.70361e-06	0.129003	0.00490766
TUBA3C	6.33614e-06	0.127456	0.00631051
FAM46C	7.87594e-06	0.138531	0.00750303
PRR20A	9.8519e-06	0.124632	0.00770947
PRR20B	9.8519e-06	0.124632	0.00770947
PRR20C	9.8519e-06	0.124632	0.00770947
PRR20D	9.8519e-06	0.124632	0.00770947
PRR20E	9.8519e-06	0.124632	0.00770947
SIAH2	1.34404e-05	-0.148669	0.00991698
NRAS	1.35781e-05	0.122105	0.00991698
ZNRD1	1.59756e-05	0.121218	0.0112916
SPEN	1.76197e-05	-0.133982	0.011847
PGP	1.78427e-05	0.120337	0.011847
NGF	2.09413e-05	0.119312	0.0131098
HSP90AB1	2.06527e-05	0.119657	0.0131098
HECTD1	2.18035e-05	-0.14469	0.0132704
NFKB2	2.25034e-05	0.11909	0.0133263
FKBP1A	2.90905e-05	-0.130428	0.0167322
DMTF1	2.97822e-05	0.117815	0.0167322
HNRNPA2B1	3.36348e-05	-0.129976	0.0184243
NEK4	4.98304e-05	0.113943	0.0266301
RPL35	5.16913e-05	0.113537	0.0269669
RNF219	6.29036e-05	0.111818	0.032053
F8A1	7.1442e-05	0.110953	0.0326118
F8A2	7.1442e-05	0.110953	0.0326118
F8A3	7.1442e-05	0.110953	0.0326118
FAM212A	6.98562e-05	0.111647	0.0326118
PAIP2	6.93414e-05	0.118073	0.0326118
PHIP	7.97742e-05	0.110086	0.0355916
PHF7	8.12187e-05	0.121163	0.0355916
RHOA	8.88438e-05	0.11017	0.0381697
ZNF93	9.88235e-05	0.10894	0.0414665
C1QTNF9B-AS1	0.000103101	0.108984	0.0414665
RBM14	0.000104087	0.119289	0.0414665
hsa-mir-5692c-1	0.000102493	0.156427	0.0414665
XAGE1A	0.000113496	0.107607	0.0421494
XAGE1D	0.000113496	0.107607	0.0421494
XAGE1E	0.000113496	0.107607	0.0421494
GSK3A	0.000108634	0.108091	0.0421494
AMY1C	0.000117175	0.107813	0.0427903
ACOX2	0.000138995	0.106202	0.0499267
